# More than just a ticket canceller: The mitochondrial processing peptidase matures complex precursor proteins at internal cleavage sites

**DOI:** 10.1101/2020.07.02.183996

**Authors:** Jana Friedl, Michael R. Knopp, Carina Groh, Eyal Paz, Sven B. Gould, Felix Boos, Johannes M. Herrmann

## Abstract

Most mitochondrial proteins are synthesized in the cytosol as precursors that carry N-terminal presequences. After import into mitochondria, these targeting signals are cleaved off by the mitochondrial processing peptidase MPP, giving rise to shorter mature proteins. Using the mitochondrial tandem protein Arg5,6 as a model substrate, we demonstrate that MPP has an additional role in preprotein maturation, beyond the removal of presequences. Arg5,6 is synthesized as a polyprotein precursor that is imported into the mitochondrial matrix and subsequently separated into two distinct enzymes that function in arginine biogenesis. This internal processing is performed by MPP, which cleaves the Arg5,6 precursor both at its N-terminus and at an internal site between the Arg5 and Arg6 parts. The peculiar organization and biogenesis of Arg5,6 is conserved across fungi and might preserve the mode of co-translational subunit association of the arginine biosynthesis complex of the polycistronic arginine operon in prokaryotic mitochondrial ancestors. Putative MPP cleavage sites are also present at the junctions in other mitochondrial fusion proteins from fungi, plants and animals. Our data suggest that, in addition to its role as “ticket canceller” for the removal of presequences, MPP exhibits a second, widely conserved activity as internal processing peptidase for complex mitochondrial precursor proteins.
