## Supplemental Table 2 for "More than just a ticket canceller: The mitochondrial processing peptidase matures complex precursor proteins at internal cleavage sites"

### Sheet: Legend
	Supplementary Table 2. Yeast strains and plasmids used in this study
	A	Yeast Strains	Genotype of the yeast strains with which experiments were performed in this study
	B	Plasmids	Plasmids used for protein expression in vivo or in vitro

### Sheet: A, Yeast Strains
Yeast strains
Strain	Genotype	Short Name	Figure	Reference
FBY643	BY4742 MATa his3‐200 leu2‐1 ura3‐52 lys2‐801	WT		Euroscarf
10209	BY4742 MATa his3‐200 leu2‐1 ura3‐52 lys2‐801 arg5,6::KanMX4	Δarg5,6		Euroscarf
FBY509	BY4742 MATa his3‐200 ura3‐52 lys2‐801 arg5,6::KanMX4 pYX142 ev	Δarg5,6 ev	1, 3	this study
FBY511	BY4742 MATa his3‐200 ura3‐52 lys2‐801 arg5,6::KanMX4 pYX142 full length	Δarg5,6 full length	1, 3	this study
FBY 515	BY4742 MATa his3‐200 ura3‐52 lys2‐801 arg5,6::KanMX4 pYX142 Arg5 503-863	Δarg5,6 Arg5 503-863	3	this study
FBY847	BY4742 MATa his3‐200 ura3‐52 lys2‐801 arg5,6::KanMX4 pYX142 Su9-Arg5 503-863	Δarg5,6 Su9-Arg5 503-863	3	this study
FBY514	BY4742 MATa his3‐200 ura3‐52 lys2‐801 arg5,6::KanMX4 pYX142 Arg5 344-863	Δarg5,6 Arg5 344-863	3	this study
FBY849	BY4742 MATa his3‐200 ura3‐52 lys2‐801 arg5,6::KanMX4 pYX142 Su9-Arg5 344-863	Δarg5,6 Su9-Arg5 344-863	3	this study
FBY521	BY4742 MATa ura3‐52 lys2‐801 pYX122 ev, pYX142 ev	WT ev + ev	2	this study
FBY522	BY4742 MATa ura3‐52 lys2‐801 arg5,6::KanMX4 pYX122 ev, pYX142 ev	Δarg5,6 ev + ev	2	this study
FBY642	BY4742 MATa ura3‐52 lys2‐801 arg5,6::KanMX4 pYX122 ev, pYX142 Arg5,5 full length	Δarg5,6 full length + ev	2	this study
FBY524	BY4742 MATa ura3‐52 lys2‐801 arg5,6::KanMX4 pYX122 Arg6 1-502, pYX142 Arg5 344-863	Δarg5,6 Arg6 1-502 + Arg5 344-863	2	this study
FBY526	BY4742 MATa ura3‐52 lys2‐801 arg5,6::KanMX4 pYX122 Arg6 1-502, pYX142 Arg5 503-863	Δarg5,6 Arg6 1-502 + Arg5 503-863	2	this study
FBY853	BY4742 MATa ura3‐52 lys2‐801 arg5,6::KanMX4 pYX122 Arg6 1-502, pYX142 Su9-Arg5 344-863	Δarg5,6 Arg6 1-502 + Su9-Arg5 344-863	2	this study
FBY851	BY4742 MATa ura3‐52 lys2‐801 arg5,6::KanMX4 pYX122 Arg6 1-502, pYX142 Su9-Arg5 503-863	Δarg5,6 Arg6 1-502 + Su9-Arg5 503-863	2	this study
FBY857	BY4742 MATa ura3‐52 lys2‐801 arg5,6::KanMX4 pYX122 Arg6 1-343, pYX142 Su9-Arg5 344-863	Δarg5,6 Arg6 1-343 + Su9-Arg5 344-863	2	this study
FBY855	BY4742 MATa ura3‐52 lys2‐801 arg5,6::KanMX4 pYX122 Arg6 1-343, pYX142 Su9-Arg5 503-863	Δarg5,6 Arg6 1-343 + Su9-Arg5 503-863	2	this study

### Sheet: B, Plasmids
Plasmids
Plasmid	Description	Reference
pYX122	empty vector, yeast expression	this study
pYX122 Arg6 1-502	TPI, Arg6 1-502, HA-tag, yeast expression	this study
pYX122 Arg6 1-343	TPI, Arg6 1-343, Myc-tag, yeast expression	this study
pYX142	empty vector, yeast expression	this study
pYX142 full length	TPI, Arg5,6, HA-tag, yeast expression	this study
pYX142 Arg5 344-863	TPI, Arg5 344-863, HA-tag, yeast expression	this study
pYX142 Arg5 503-863	TPI, Arg5 503-863, HA-tag, yeast expression	this study
pYX142 Su9-Arg5 344-863	TPI, Su9-Arg5 503-863, HA-tag, yeast expression	this study
pYX142 Su9-Arg5 503-863	TPI, Su9-Arg5 344-863, HA-tag, yeast expression	this study
pGEM4 Full length	SP6 promotor, Arg5,6, in vitro transcription	this study
pGEM4 Arg6 1-502	SP6 promotor, Arg5,6, in vitro transcription	this study
pGEM4 Arg5 344-863	SP6 promotor, Arg5,6, in vitro transcription	this study
pGEM4 Arg5 503-863	SP6 promotor, Arg5,6, in vitro transcription	this study
pGEM4 Su9-Arg5 344-863	SP6 promotor, Arg5,6, in vitro transcription	this study
pGEM4 Su9-Arg5 503-863	SP6 promotor, Arg5,6, in vitro transcription	this study
